# Lymph-node transcriptomics define prognostic immune states in mucosal melanoma and reveal IBA1 as a practical biomarker for improved prognosis

**DOI:** 10.1101/2025.09.20.677500

**Authors:** Angus Lane, Laura Blackwood, Kevin Donnelly, Yuting Lu, Alison Meynert, Jorge del Pozo, Gerry Polton, Laura Selmic, Jean-Benoit Tanis, David Killick, Joanna Morris, Inge Breathnach, Stefano Zago, Sara Gould, Scott Maxwell, Mickey Tivers, Davide Malucelli, Ana Marques, Katarzyna Purzycka, Matteo Cantatore, E. Elizabeth Patton, Kelly L. Bowlt Blacklock

**Affiliations:** Royal (Dick) School of Veterinary Studies and the Roslin Institute, Edinburgh, EH25 9RG, UK; MRC Human Genetics Unit, Institute of Genetics and Cancer, University of Edinburgh, Edinburgh EH4 2XU, UK; CRUK Scotland Centre, Institute of Genetics and Cancer, University of Edinburgh, Edinburgh EH4 2XU, UK; North Downs Specialist Referrals, 3&4 The Brewerstreet Dairy Business Park, Brewer Street, Bletchingley, RH1 4QP, UK; Department of Veterinary Clinical Sciences, The Ohio State University, 601 Vernon L. Tharp St., Columbus, OH 43210, USA; University of Liverpool. Leahurst Campus, Chester High Road, Neston, Wirral, CH64 7TE, UK; School of Biodiversity, One Health and Veterinary Medicine. University of Glasgow, Bearsden Road, Glasgow G61 1QH, UK; The Ralph Veterinary Referral Centre, Fourth Avenue, Globe Business Park, Marlow, SL7 1YG, UK; University of Bristol, Langford, Bristol, BS40 5DU, UK; Paragon Veterinary Referrals, Red Hall Crescent, Wakefield, WF1 2DF, UK; VetsNow, 123-145 North Street, Glasgow, G3 7DA, UK; Anderson Moores Veterinary Specialists, The Granary, Bunstead Barns, Hampshire, SO21 2LL, UK

**Keywords:** Mucosal melanoma, Canine, Oronasal, Transcriptome, Immunity, Metastasis, Lymph node

## Abstract

Mucosal melanoma (MM) is a rare and aggressive cancer in humans with poor prognosis and limited response to immunotherapy or targeted therapy. Progress has been hindered by the lack of immune-competent, translational models. Dogs develop oral mucosal melanoma (OMM), a biologically equivalent disease, making them a valuable companion animal model that shares the human environment and immune context.

In this study, we present the first transcriptomic analysis of regional lymph nodes in dogs with OMM, revealing that lymph nodes stratify into two distinct subgroups, independent of histopathological metastatic status at time of surgery, and which can be succinctly captured with a 35-gene signature. Notably, this stratification correlates with survival outcomes, providing unique early prognostic insights at the time of diagnosis.

Furthermore, we explore the immune landscape of these subgroups and identify IBA1+ monocyte/macrophage infiltration as a key distinguishing biomarker. Using immunohistochemistry (IHC) and digital pathology, we demonstrate that higher IBA1 expression is associated with the transcriptomic subgroups associated with improved survival. These findings highlight IBA1 as a potential biomarker for risk stratification, offering a clinically relevant tool for refining prognosis and guiding treatment decisions in canine OMM.

**Highlights:**

- **Transcriptomic profiling of canine OMM lymph nodes identifies two prognostic subgroups**, independent of histopathological metastatic status.
- **Lymph node transcriptomic stratification correlates with survival**, providing prognostic insights beyond conventional histopathology at the time of diagnosis.
- **IBA1+ monocyte/macrophage infiltration** is associated with improved survival, and shows strong diagnostic potential via immunohistochemistry, supporting its use as a clinically feasible stratification tool.
