## Supplementary Data 1 for "Lymph-node transcriptomics define prognostic immune states in mucosal melanoma and reveal IBA1 as a practical biomarker for improved prognosis"

### Sheet: Cover Sheet
	Lymph-node transcriptomics define prognostic immune states in mucosal melanoma and reveal IBA1 as a practical stratifier
	Lane, A. et al.
	Supplementary Data 1

### Sheet: Table 1
	Signalment			Information relating to tumour, node and stage						Follow-up information
Patient number (corresponds to P01, P02)	Animal Sex (Male = M; Neutered male = MN; female = F; neutered female = FN	Breed	Patient Age (years) at time of surgery	Site of primary tumour	Melanotic or amelanotic	Nodal histopathological metastatic status	Ultimate/final metastatic status (0= no met; 1= met)	Node	OM WHO status	Patient survival (or lost to follow-up) after initial diagnosis (months)	Metastatic status at time of presentation (0=no met; 1=met)
1	MN	Beagle	8	Lip	Amelanotic	No met	1	Left submandibular	1	13 died	0
2	M	Tibetan Spaniel	10.5	Hard palate	Melanotic	No met	1	Left submandibular	2	14 died	0
3	FN	Cocker Spaniel	10.1	Maxilla gingiva	Amelanotic	No met	0	Right submandibular	1	16 died	0
4	NM	Pug	7.2	Maxilla gingiva	Melanotic	No met	1	Right submandibular	2	16 died	0
5	M	Labrador	8.9	Mandible gingiva	Melanotic	No met	0	Right submandibular	1	21 Lost to follow up	0
6	F	Pekingese	14.5	Lip	Partially Melanotic	No met	0	Right submandibular	2	16 died	0
7	M	Red Setter	9	Lip	Amelanotic	Met	1	Left submandibular	3	6 died	1
8	F	Xbreed	12.8	Soft palate	Amelanotic	No met	1	Left submandibular	2	5 died	0
9	M	Labrador	10.6	Maxilla gingiva	Partially Melanotic	No met	1	Right submandibular	3	2 died	0
10	MN	Golden Retriever	8.3	Lip	Partially Melanotic	Met	1	Right submandibular	4	2 died	1
11	FN	Labrador Retriever	11	Lip	Partially Melanotic	No met	0	Right mandibular	1	12, died	0
12	MN	Labrador	10.7	Buccal mucosa	Amelanotic	No met	1	Left mandibular	1	10, died	0
13	MN	Xbreed	11.7	Maxilla gingiva	Amelanotic	No met	1	Right mandibular	2	7, died	0
14	MN	Xbreed	8.1	Mandibular gingiva	Amelanotic	Met (early)	1	Right mandibular	3	7, died	0
15	MN	Border Terrier	10.8	Buccal mucosa	Melanotic	Met (early)	1	Left mandibular (M); left retropharyngeal (NM)	2	14, still alive	0
16	FN	Xbreed	10.5	Mandibular gingiva	Amelanotic	Met	1	Left Mandibular (M) and Right Mandibular (NM)	1	6, died	0
17	FN	Cross Breed	11.5	Maxilla gingiva	Melanotic	No met	1	Right mandibular	3	6, died	0
18	MN	Miniature Schnauzer	10.1	Mandibular gingiva	Melanotic	Met (early)	0	Left mandibular	2	7.5, died	0
19	M	Labrador	11.5	Mandibular gingiva	Melanotic	No met	0	Left mandibular	3	9.1, died	0
20	MN	Labrador	9	Buccal mucosa	Partially Melanotic	No met	1	Right submandibular	2	3, alive	0
21	FN	Cocker Spaniel	9	Lip	Amelanotic	Met	1	Left submandibular	4	21, died	1
22	MN	Pug	8	Maxilla gingiva	Partially Melanotic	No met	0	Right submandibular	2	18, died	0
23	MN	Pug	10	Lip	Partially Melanotic	No met	1	Right submandibular	1	7, lost to follow up	0
24	M	Staffordshire bull terrier	10	Lip	Melanotic	Met (early)	1	Left submandibular	2	13, lost to follow up	1
25	FN	Xbreed	11	Mandibular gingiva	Partially Melanotic	No met	0	Right submandibular	2	29, alive	0
26	M	Xbreed	12	Maxilla gingiva	Amelanotic	No met	0	Right submandibular	2	9, lost to follow up	0
27	M	Xbreed	14	Buccal mucosa	Partially Melanotic	Met (early)	1	Left submandibular	2	1, lost to follow up	1
28	FN	Labrador	9	Lip	Partially Melanotic	No met	0	Right medial retropharyngeal	1	23, died	0
29	MN	Golden Retriever	9	Buccal mucosa	Amelanotic	No met	1	left submandibular	1	4, died	0
30	F	Cavalier King Charles Spaniel	9	Lip	Partially Melanotic	Met (early)	1	right submandibular	3	9, died	1
31	ME	English Bull Terrier	5	Maxilla gingiva	Amelanotic	No met	1	left submandibular	1	37, lost to follow up	0
32	MN	Jack Russel Terrier	8	Mandibular gingiva	Amelanotic	Met	1	Left mandibular	3	14, died	1
33	MN	cross breeed	12	Maxilla gingiva	Amelanotic	Met (early)	1	Right mandibular	2	14, died	1
34	FN	Xbreed	13.1	Maxilla gingiva	Amelanotic	No met	0	Right mandibular	2	18, died	0
35	MN	Mastiff	7	Caudal mandible gingiva	Amelanotic	No met	1	Left mandibular	3	14, died	0
36	FN	Xbreed	12.75	Right caudal maxilla	Amelanotic	Met	1	Right mandibular (M), Left mandibular (NM), right retropharyngeal (NM), left retropharyngeal (NM)	3	7, died	1
37	MN	Scottish terrier	9	Tongue	Melanotic	Met (early)	1	Left medial retropharyngeal	2	5, died	1
