## Supplementary Data 2 for "Lymph-node transcriptomics define prognostic immune states in mucosal melanoma and reveal IBA1 as a practical biomarker for improved prognosis"

### Sheet: Cover Sheet
	Lymph-node transcriptomics define prognostic immune states in mucosal melanoma and reveal IBA1 as a practical biormarker for improved prognosis
	Lane, A. et al.
	Supplementary Data 4

### Sheet: CIBERSORTx
P_Number	Transcriptomic_Type	B cells naive	B cells memory	Plasma cells	T cells CD8	T cells CD4 naive	T cells CD4 memory resting	T cells CD4 memory activated	T cells follicular helper	T cells regulatory (Tregs)	T cells gamma delta	NK cells resting	NK cells activated	Monocytes	Macrophages M0	Macrophages M1	Macrophages M2	Dendritic cells resting	Dendritic cells activated	Mast cells resting	Mast cells activated	Eosinophils	Neutrophils	B_cell_Origin	T_cell_Origin	Macrophage_Origin_With_DC	Macrophages_Only	DCs	Mast_Cells_All
P01	A	0.276055	0.086172	0.0139538	0	0.0649673	0.190894	0.226164	0.167844	0.175365	0	0.12296	0	0.159223	0	0.0681733	0.185892	0.0170553	0.00519274	0	0	0	0	0.376181	0.825235	0.435536	0.413288	0.022248	0
P02	A	0.140528	0.349263	0	0	0	0.210966	0.160379	0.0421692	0.101162	0.00159286	0.167392	0	0.132757	0	0.0297882	0.216821	0.0150205	0	0	0.00205326	0.011714	0	0.489791	0.516269	0.394387	0.379366	0.0150205	0.00205326
P03	A	0.185248	0.153865	0.0339487	0	0	0.315086	0.184634	0.145202	0.10349	0	0.151139	0	0.14236	0.000264552	0.0625926	0.0441492	0	0.00429254	0	0	0.0638093	0	0.373061	0.748411	0.253659	0.249367	0.00429254	0
P04	A	0.167991	0.0948094	0.00203166	0	0	0.325892	0.227879	0.16481	0.204849	0	0.199486	0	0.0523119	0	0.0768084	0.194316	0.0176234	0.00287046	0.00688394	0	0.0223621	0	0.264832	0.92343	0.343931	0.323437	0.0204938	0.00688394
P05	A	0.156499	0.260211	0	0	0.0963484	0.182249	0.131209	0.177959	0.118786	0.0337171	0.147407	0	0.0845592	0	0.0646017	0.213811	0	0.0174485	0	0.116315	0.0269641	0	0.41671	0.740268	0.380421	0.362972	0.0174485	0.116315
P06	A	0.149993	0.0503374	0.0466989	0	0.0802687	0.2587	0.137861	0.159686	0.18433	0	0.113045	0	0.0731126	0	0.0721385	0.127428	0.00564441	0.0283745	0.0180413	0	0.0474371	0	0.24703	0.820846	0.306698	0.27268	0.0340189	0.0180413
P07	B	0.183362	0	0.0526069	0	0	0.222471	0.13993	0.0749027	0.0407747	0.02083	0.135338	0	0.117446	0	0.0776875	0.0843135	0	0.01019	0	0.023923	0.0872954	0	0.235969	0.498908	0.289637	0.279447	0.01019	0.023923
P08	A	0.178348	0.188143	0	0	0	0.316743	0.172095	0.0760991	0.0459363	0	0.191086	0	0.111747	0	0.0381719	0.173872	0.00901683	0	0	0	0	0	0.366492	0.610873	0.332808	0.323791	0.00901683	0
P09	A	0.204582	0.100879	0.00714278	0	0	0.446659	0.211495	0.10453	0.129892	0	0.179989	0	0.075927	0	0.0594453	0.102678	0.00552436	0.0324794	0	0.00343796	0.0399791	0	0.312604	0.892575	0.276054	0.23805	0.0380037	0.00343796
P10	B	0.0170035	0	0.0481374	0.0169497	0	0.0740126	0.0567779	0.0662644	0.0135498	0.00683785	0.0318166	0	0.121305	0.0644751	0.0322462	0.14717	0.00516308	0	0.0191383	0	0.045515	0	0.0651409	0.234392	0.37036	0.365197	0.00516308	0.0191383
P11	A	0.130795	0.188843	0.0234186	0	0.0608972	0.173033	0.155123	0.142023	0.107664	0.0126329	0.0556717	0	0.129753	0	0.0354447	0.322524	0.0112268	0	0	0.0120004	0.0624218	0	0.343057	0.651373	0.498948	0.487722	0.0112268	0.0120004
P12	A	0.115734	0.308452	0.018512	0	0.00883601	0.285563	0.21594	0.186444	0.164476	0	0.131246	0	0.0300563	0	0.0349217	0.120636	0	0.0379055	0.00513595	0	0.0330509	0	0.442697	0.861259	0.22352	0.185614	0.0379055	0.00513595
P13	B	0.211881	0	0.0558594	0	0	0.128699	0.0437344	0.106496	0	0.00170974	0.0720564	0	0.107355	0.0248501	0.016763	0.0588114	0.00882957	0.00515926	0	0	0.0238826	0	0.26774	0.280639	0.221769	0.20778	0.0139888	0
P14	A	0.193265	0.203437	0.0234401	0	0	0.262471	0.0657155	0.133757	0.128147	0	0.166137	0	0.185981	0	0.0399664	0.181791	0.0129455	0.000741718	0	0	0.0135747	0	0.420142	0.590091	0.421426	0.407738	0.0136872	0
P15	A	0.191385	0.305372	0.0397987	0	0	0.322553	0.220558	0.141136	0.139417	0	0.165364	0	0.0851744	0	0.0471006	0.0956978	0.0232775	0	0	0.00423487	0.0163041	0	0.536556	0.823664	0.25125	0.227973	0.0232775	0.00423487
P16	B	0.0682752	0	0.034816	0.0290275	0	0.0991249	0.0262505	0.0933954	0.0186167	0	0.0648665	0	0.147213	0.027906	0.0127247	0.0373947	0.00654253	0	0.0201123	0	0	0	0.103091	0.266415	0.231781	0.225239	0.00654253	0.0201123
P17	A	0.134488	0.290863	0	0	0.202642	0.289326	0.0708296	0.101076	0.225664	0	0.129713	0	0.0630032	0	0.0437997	0.153015	0.00301906	0.00503409	0	0	0.01557	0	0.425351	0.889538	0.267871	0.259818	0.00805315	0
P18	A	0.255636	0.185481	0.0189685	0.0103099	0	0.393107	0.163042	0.095685	0.0854379	0	0.0992569	0	0.110643	0	0.045191	0.155047	0	0.00999944	0	0	0.00682682	0	0.460086	0.747582	0.32088	0.310881	0.00999944	0
P19	B	0.262439	0	0.0245053	0	0	0.235777	0.0217559	0.155152	0.00857101	0	0.0712076	0	0.0700704	0.060942	0.0364303	0.0638202	0.00159944	0	0	0.00270033	0.0326253	0	0.286944	0.421255	0.232862	0.231263	0.00159944	0.00270033
P20	A	0.19899	0.220783	0.00732798	0	0.163948	0.203765	0.0676832	0.0999118	0.153862	0	0.132577	0	0.135472	0.00972613	0.0203087	0.102163	0	0.0469425	0	0	0.0284089	0	0.427101	0.68917	0.314612	0.267669	0.0469425	0
P21	B	0.119733	0.0601591	0.0312796	0.00137565	0	0.205274	0.0716292	0.109163	0.10242	0.0116808	0.0706535	0	0.0868749	0	0.0665284	0.0798114	0.000465789	0.0247351	0.0150479	0	0.00860603	0	0.211171	0.501543	0.258416	0.233215	0.0252009	0.0150479
P22	A	0.28787	0.113382	0.0424061	0	0.118957	0.14407	0.264319	0.10062	0.0726623	0.0258192	0.16729	0	0.123504	0	0.0936211	0.141227	0.0140113	0.00556957	0	0.0665462	0.00782044	0.0185365	0.443658	0.726448	0.377933	0.358352	0.0195809	0.0665462
P23	A	0.169051	0.306952	0.0450247	0	0.260161	0.189335	0.0492214	0.156482	0.113868	0	0.115509	0	0.0772681	0	0.0493021	0.0684467	0.0118458	0.00250641	0	0	0.0479273	0	0.521028	0.769067	0.209369	0.195017	0.0143522	0
P24	A	0.126229	0.210551	0.0093306	0	0	0.41438	0.0963837	0.0668958	0.100991	0.0144611	0.166065	0	0.162228	0	0.0255059	0.182322	0	0.00951072	0	0	0	0	0.34611	0.693111	0.379567	0.370056	0.00951072	0
P25	A	0.125446	0.263575	0.0236714	0	0.145577	0.251238	0.11244	0.13014	0.197418	0	0.0896096	0	0.0731409	0	0.0515066	0.0735884	0	0.000218055	0	0	0.0227682	0	0.412693	0.836813	0.198454	0.198236	0.000218055	0
P26	A	0.254971	0.179003	0.039889	0	0.171559	0.0400067	0.143896	0.0794078	0.150527	0	0.221526	0	0.0825202	0.0362464	0.0536378	0.168182	0	0	0.000796833	0	0.0655018	0	0.473863	0.585397	0.340586	0.340586	0	0.000796833
P27	A	0.189592	0.0752968	0.0426916	0	0	0.286918	0.0754539	0.189496	0.175722	0	0.125597	0	0.169271	0	0.0452307	0.0913986	0.00833698	0.0119937	0	0.00573078	0.0158565	0	0.30758	0.72759	0.326231	0.305901	0.0203307	0.00573078
P28	A	0.172354	0.127385	0.0683332	0	0.194603	0.132956	0.108284	0.0341458	0.102568	0	0.0807886	0	0.217963	0	0.0276994	0.189059	0.00318908	0	0.02057	0	0	0	0.368072	0.572557	0.43791	0.434721	0.00318908	0.02057
P29	B	0.228417	0	0.0381872	0	0.0114795	0.0715884	0.00879737	0.0629297	0.0598648	0	0.0478185	0	0.115431	0	0.0116929	0.129228	0.00987853	0	0.0306918	0	0	0	0.266604	0.21466	0.266231	0.256352	0.00987853	0.0306918
P30	A	0.186685	0.279182	0	0	0.085429	0.12795	0.113055	0.192421	0.314532	0.0250002	0.171286	0	0.0678319	0	0.0604305	0.133549	0.0348501	0.00731045	0	0.0644256	0.0190404	0	0.465867	0.858388	0.303972	0.261811	0.0421605	0.0644256
P31	A	0.149145	0.171829	0.0504351	0	0.101946	0.176282	0.074352	0.093065	0.201835	0	0.124861	0	0.227694	0	0.0248411	0.17484	0.0176128	0	0	0	0.0473249	0	0.371409	0.647479	0.444988	0.427376	0.0176128	0
P32	B	0.136406	0	0.0419742	0	0	0.0966259	0.0131851	0.0325737	0.0147474	0.00742194	0.0519803	0	0.00116493	0.144385	0.0284154	0.107635	0	0.00100291	0	0.0586702	0.0219913	0.00955269	0.17838	0.164554	0.282604	0.281601	0.00100291	0.0586702
P33	A	0.152772	0.283095	0.0464163	0	0	0.257153	0.171494	0.159676	0.170104	0	0.10472	0	0.062001	0	0.025536	0.114342	0.0228377	0	0	0.00286007	0.00538524	0	0.482283	0.758427	0.224717	0.201879	0.0228377	0.00286007
P34	A	0.188149	0.148871	0.0730873	0	0	0.299593	0.113282	0.128756	0.0885036	0	0.131116	0	0.0676941	0	0.0566207	0.298288	0.0110692	0	0	0	0	0	0.410107	0.630134	0.433672	0.422603	0.0110692	0
P35	A	0.27236	0.149801	0.0249074	0	0	0.250994	0.165568	0.197076	0.120396	0.0135496	0.112484	0	0.0881079	0	0.0350651	0.0615553	0	0	0	0.0215286	0.0356579	0	0.447068	0.747584	0.184728	0.184728	0	0.0215286
P36	B	0.168366	0	0.0103836	0.000231282	0	0.316157	0.108731	0.0689678	0.142836	0.00532862	0.073571	0	0.0722454	0	0.0642054	0.0977343	0.0140078	0.023526	0.00177484	0	0	0	0.178749	0.642252	0.271719	0.234185	0.0375338	0.00177484
P37	A	0.183502	0.264314	0.00652482	0	0	0.285839	0.114361	0.0504034	0.0942608	0	0.156695	0	0.143942	0	0.0431166	0.192022	0.0124255	0	0.00779457	0	0	0	0.454341	0.544865	0.391506	0.37908	0.0124255	0.00779457
