## Supplementary Data 4 for "Lymph-node transcriptomics define prognostic immune states in mucosal melanoma and reveal IBA1 as a practical biomarker for improved prognosis"

### Sheet: Cover Sheet
	Lymph-node transcriptomics define prognostic immune states in mucosal melanoma and reveal IBA1 as a practical biormarker for improved prognosis
	Lane, A. et al.
	Supplementary Data 2

### Sheet: Skmeans
Dog	Lymph node Status	Lymph node transcriptomic subgroup (skmeans_SD)	Primary tumour transcriptomic subgroup (skmeans_MAD)	Clinically apparent metastatic status (at death or lost to follow up)	Time to death or lost to follow up	Status (Dead 1, or alive 0)
P01	NMT	A (immune enriched)	B (CTLA4-high, immune hot)	1	13	1
P02	NMT	A (immune enriched)	B (CTLA4-high, immune hot)	1	14	1
P03	NMT	A (immune enriched)	A (MET-high, immune cold)	0	16	1
P04	NMT	A (immune enriched)	A (MET-high, immune cold)	1	16	1
P05	NMT	A (immune enriched)	A (MET-high, immune cold)	0	21	0
P06	NMT	A (immune enriched)	B (CTLA4-high, immune hot)	0	16	1
P07	MT	B (immune depleted)	B (CTLA4-high, immune hot)	1	6	1
P08	NMT	A (immune enriched)	B (CTLA4-high, immune hot)	1	5	1
P09	NMT	A (immune enriched)	-	1	2	1
P10	MT	B (immune depleted)	A (MET-high, immune cold)	1	2	1
P11	NMT	A (immune enriched)	A (MET-high, immune cold)	0	6	0
P12	NMT	A (immune enriched)	A (MET-high, immune cold)	1	10	1
P13	NMT	B (immune depleted)	B (CTLA4-high, immune hot)	1	7	1
P14	MT	A (immune enriched)	A (MET-high, immune cold)	1	7	1
P15	MT	A (immune enriched)	B (CTLA4-high, immune hot)	1	14	0
P16	MT	B (immune depleted)	A (MET-high, immune cold)	1	6	1
P17	NMT	A (immune enriched)	A (MET-high, immune cold)	1	6	1
P18	MT	A (immune enriched)	B (CTLA4-high, immune hot)	1	7.5	1
P19	NMT	B (immune depleted)	B (CTLA4-high, immune hot)	0	9.1	1
P20	NMT	A (immune enriched)	A (MET-high, immune cold)	1	3	0
P21	MT	B (immune depleted)	A (MET-high, immune cold)	1	21	1
P22	NMT	A (immune enriched)	A (MET-high, immune cold)	0	18	1
P23	NMT	A (immune enriched)	A (MET-high, immune cold)	1	7	0
P24	MT	A (immune enriched)	B (CTLA4-high, immune hot)	1	13	0
P25	NMT	A (immune enriched)	B (CTLA4-high, immune hot)	0	29	0
P26	NMT	A (immune enriched)	B (CTLA4-high, immune hot)	0	9	0
P27	MT	A (immune enriched)	A (MET-high, immune cold)	1	1	0
P28	NMT	A (immune enriched)	B (CTLA4-high, immune hot)	0	23	1
P29	NMT	B (immune depleted)	B (CTLA4-high, immune hot)	1	4	1
P30	MT	A (immune enriched)	A (MET-high, immune cold)	1	9	1
P31	NMT	A (immune enriched)	A (MET-high, immune cold)	1	37	0
P32	MT	B (immune depleted)	B (CTLA4-high, immune hot)	1	14	1
P33	MT	A (immune enriched)	A (MET-high, immune cold)	1	14	1
P34	NMT	A (immune enriched)	A (MET-high, immune cold)	0	18	1
P35	NMT	A (immune enriched)	B (CTLA4-high, immune hot)	1	14	1
P36	MT	B (immune depleted)	B (CTLA4-high, immune hot)	1	7	1
P37	MT	A (immune enriched)	B (CTLA4-high, immune hot)	1	5	1
	MT: metastatic
	NMT: non metastatic
